# Multiple Quality Control Checkpoints Safeguard Small Nuclear RNA Biogenesis and Prevent Assembly of Aberrant Spliceosomes

**DOI:** 10.1101/2025.11.21.689835

**Authors:** Tiantai Ma, Claire Huntington, Zhuoyi Song, Rea M. Lardelli, Eric L. Van Nostrand, Jens Lykke-Andersen

## Abstract

Defective small nuclear (sn)RNAs are produced from hundreds of human snRNA pseudogenes and mutant snRNA genes associated with human developmental disorders. Machineries that prevent defective snRNAs from disrupting pre-mRNA splicing remain poorly defined. Here, we identify multiple checkpoints in snRNA biogenesis monitored by quality control machineries that subject defective snRNAs to degradation and prevent their assembly into spliceosomes. We show that variant U1 snRNAs produced from human pseudogenes, some at rates approaching the canonical snRNAs, are impaired in 3’ cleavage and targeted for degradation by the NEXT-exosome while failures in subsequent protein assembly steps promote NEXT-exosome- or Terminal Uridylyl Transferase 4/7-mediated degradation. These pathways also repress mutant snRNAs associated with human developmental disorders. Impeding snRNA quality control causes formation of aberrant spliceosomes and altered pre-mRNA splicing. These findings define checkpoints in snRNA biogenesis that safeguard pre-mRNA splicing and represent potential therapeutic targets for human disorders associated with snRNA mutations.
