## Supplementary Table S1 for "Multiple Quality Control Checkpoints Safeguard Small Nuclear RNA Biogenesis and Prevent Assembly of Aberrant Spliceosomes"

### Sheet: Primers and oligos
Supplementary TableS1
Gene-specific sequencing primers
U1-01	CAGACGTGTGCTCTTCCGATCT ATCG ATGATCACGAAGGTGGTTTT
U1-02	CAGACGTGTGCTCTTCCGATCT GAACG ATGATCACGAAGGTGGTTTT
U1-03	CAGACGTGTGCTCTTCCGATCT GTTGTA ATGATCACGAAGGTGGTTTT
U1-04	CAGACGTGTGCTCTTCCGATCT CTACCAT ATGATCACGAAGGTGGTTTT
U1-05	CAGACGTGTGCTCTTCCGATCT TGGCTTCA ATGATCACGAAGGTGGTTTT
U1-06	CAGACGTGTGCTCTTCCGATCT ACTACGTGT ATGATCACGAAGGTGGTTTT
U1-07	CAGACGTGTGCTCTTCCGATCT TCGTACACAG ATGATCACGAAGGTGGTTTT
U1-08	CAGACGTGTGCTCTTCCGATCT CACAGTATGAC ATGATCACGAAGGTGGTTTT
U1-09	CAGACGTGTGCTCTTCCGATCT ATGCTGACAAGT ATGATCACGAAGGTGGTTTT
U1-10	CAGACGTGTGCTCTTCCGATCT GTCAAGTGCTAGC ATGATCACGAAGGTGGTTTT
U1-11	CAGACGTGTGCTCTTCCGATCT CAATGTACGAACGT ATGATCACGAAGGTGGTTTT
U1-12	CAGACGTGTGCTCTTCCGATCT TAGC ATGATCACGAAGGTGGTTTT
U1-37	CAGACGTGTGCTCTTCCGATCT AATC TTACCTGGCAGGGGAGATA
U1-38	CAGACGTGTGCTCTTCCGATCT TTCGA TTACCTGGCAGGGGAGATA
U1-39	CAGACGTGTGCTCTTCCGATCT CCAAAA TTACCTGGCAGGGGAGATA
U1-40	CAGACGTGTGCTCTTCCGATCT GGTTTTG TTACCTGGCAGGGGAGATA
U1vs_FL_R	ACACGACGCTCTTCCGATCT NNNNNNNNNN CTCAGGGGAAAGCGCGAACGCAG
U1vs10N_ds35_R	ACACGACGCTCTTCCGATCTNNNNNNNNNNCTTTAGCGTACAGTCTACTTTTG
V15vs10N_ds35_R	ACACGACGCTCTTCCGATCTNNNNNNNNNNCTTTACGGCTCACCTACTATTCG
bbvs10N_R	ACACGACGCTCTTCCGATCTNNNNNNNNNNAGGTCGACTCTAGAGGATCCGG
FU4atac-01	CAGACGTGTGCTCTTCCGATCT CACT CATCCTTTTCTTGGGGTTGC
FU4atac-02	CAGACGTGTGCTCTTCCGATCT TGTGC CATCCTTTTCTTGGGGTTGC
FU4atac-03	CAGACGTGTGCTCTTCCGATCT ATTCCA CATCCTTTTCTTGGGGTTGC
FU4atac-04	CAGACGTGTGCTCTTCCGATCT GAATTCA CATCCTTTTCTTGGGGTTGC
FU4atac-05	CAGACGTGTGCTCTTCCGATCT GGTTAACC CATCCTTTTCTTGGGGTTGC
FU4atac-06	CAGACGTGTGCTCTTCCGATCT TACCATTGA CATCCTTTTCTTGGGGTTGC
FU4-01	CAGACGTGTGCTCTTCCGATCT CGTA GCAGTATCGTAGCCAATGAGG
FU4-02	CAGACGTGTGCTCTTCCGATCT CGTTC GCAGTATCGTAGCCAATGAGG
FU4-03	CAGACGTGTGCTCTTCCGATCT TACAAC GCAGTATCGTAGCCAATGAGG
FU4-04	CAGACGTGTGCTCTTCCGATCT ATGGTAG GCAGTATCGTAGCCAATGAGG
FU4-05	CAGACGTGTGCTCTTCCGATCT TGATGGCA GCAGTATCGTAGCCAATGAGG
FU4-06	CAGACGTGTGCTCTTCCGATCT ACACGTTGT GCAGTATCGTAGCCAATGAGG
qPCR primers
U1-forward	GCACTCCGGATGTGCTGACCC
U1-reverse	CAGGGGAAAGCGCGAACGCAG
U1V6-forward	TGGCAGGAGAGATACCCTGG
U1V6-reverse	CGCGAATGCAGTCTACCACTG
U1V8-forward	GAAGCTAATTCGTGCAACTTCCC
U1V8-reverse	CGGGGGAAAAGAGCGAACGCAG
U1V15-forward	GTTATGTTCCGGGTGTACTGACCCCTGCC
U1V15-reverse	CAGTCGAGTTCCTCACATTG
U1V4-forward	ATGTTTATCTGGCAGAAGAAATGTTA
U1V4-reverse	ATTATGTAATCAAGATTCCCACATTC
U1V3-forward	ATATTTATCTGGCAGAAGAAATGTTATG
U1V3-reverse	AGATTCCCTCATTTGGGGAAATCA
U1V21-forward	TGGCATCGGAGAGGACGTTAT
U1V21-reverse	GTTATTGTGCAGCCAAATTTCTCC
U1V22-forward	CCTGGGAGGGAAGATAGTATTG
U1V22-reverse	TCCTACATTTAGGAAAATCGCAAGAA
U1V24-forward	TTACGTAACAGGAGAAAATACGGC
U1V24-reverse	ACATGTGGAAGTAACAGGAGTCA
U1-85P-forward	GGCAAGGGAAATAACATGATCATTA
U1-85P-reverse	GGGGAGAGAACCAACATAGTCC
U2-17P-forwad	CTTTTGGCTAAGATCAAGTGTAGG
U2-17P-reverse	CTCCCCAAATCCATTTAATATATTGGA
U2-63P-forward	ATCTCTTTTTTGCTGTTTGGTTAATGATT
U2-63P-reverse	GTAGACTAGATAGAGTAAACTCTTAC
7sk-forward	GAGGGCGATCTGGCTGCGACAT
7sk-reverse	ACATGGAGCGGTGAGGGAGGAA
12s-forward	ATGCAGCTCAAAACGCTTAGC
12s-reverse	GCTGGCACGAAATTGACCAA
U2-forward	TTTGGCTAAGATCAAGTGTAGTATCTG
U2-reverse	AATCCATTTAATATATTGTCCTCGGAT
Cloning primers
v15_ligation_for	GTATGAGGCTGTGTCGGGGCAGAGGCCCAAGATCTCATACTTACTTGGCGGGGGAGATAC
Flank_ligation_rev	GAGATCTTGGGCCTCTGCCCCGACA
U1WT_bb_F	ACTTTCTGGAGTTTCAAAAGTAGACTGTAC
V15_overhang_R	GTTAGCGTACAGTCTACTTTTGAAACTCCAGAAAGTCAGGGGAAAGCGCGAACGCAG
RNA adapter
AG-10N	/5Phos/AGNNNNNNNNNNAGAUCGGAAGAGCGUCGUG/3SpC3/
AG-11N	/5Phos/AGNNNNNNNNNNNAGAUCGGAAGAGCGUCGUG/3SpC3/
library prep and sequencing
AR-17	ACACGACGCTCTTCCGA
siRNAs
siControl (siLuciferase)	CGUACGCGGAAUACUUCGAUU
siMTR4	CAAUUAAGGCUCUGAGUAAUU
siZCCHC8	GGAAUGUACCUCAGGAUAAUU
siARS2	CAACAAGCAUGCAGAGAAAUU
siCBP80	GGAAAGGAGUUGUACGAAAUU
siZC3H18	GGAAUGAAUUGUAGGUUUAUU
siTutase4	CAACAGACAUGUACAGAUAUU
siZCCHC7	CUAAUGAGCUGGUUGAUAAUU
siZFC3H1	GAUUAGAGUCCAUGAUUAAUU
siTutase7	ON-TARGETplus Human ZCCHC6 J-026009-05-0020,Dharmacon
