## Supplementary Table S2 for "Multiple Quality Control Checkpoints Safeguard Small Nuclear RNA Biogenesis and Prevent Assembly of Aberrant Spliceosomes"

### Sheet: Sheet1
Geneid	Genename	Chr	Start	End	Strand	Length	classes	Notes
ENSG00000207389.1	RNU1-1	chr1	16740516	16740679	+	164	U1 Canonical
ENSG00000206737.1	RNU1-2	chr1	143729407	143729570	-	164	U1 Canonical	Identical to RNU1-1
ENSG00000273768.1	RNU1-3	chr1	146376807	146376970	+	164	U1 Canonical	Identical to RNU1-1
ENSG00000277918.1	RNU1-4	chr1	144560666	144560829	-	164	U1 Canonical	Identical to RNU1-1
ENSG00000206652.1	RNU1-28P	chr1	16514122	16514285	-	164	U1 Canonical	Identical to RNU1-1
ENSG00000207513.1	RNU1-27P	chr1	16666785	16666948	-	164	U1 Canonical	Identical to RNU1-1
ENSG00000207005.1	RNVU1-18	chr1	16895980	16896143	+	164	U1 Canonical	Identical to RNU1-1
ENSG00000206596.1	RNVU1-29	chr14	34546714	34546877	+	164	U1 Canonical	Identical to RNU1-1
ENSG00000206588.1	RNVU1-28	chr14	34556226	34556389	-	164	U1 Canonical	Identical to RNU1-1
ENSG00000206585.1	RNVU1-7	chr1	148038753	148038916	-	164	U1 Canonical	1 nt different than RNU1-1
ENSG00000270722.1	RNVU1-31	chr1	145465617	145465780	-	164	U1 Canonical	2 nts different than RNU1-1
ENSG00000202125.1	RNU1-100P	chr3	142420205	142420369	-	165	U1 variant	Little expression
ENSG00000212473.1	RNU1-101P	chr8	70077906	70078032	-	127	U1 variant	Little expression
ENSG00000252311.1	RNU1-103P	chr16	85781775	85781899	-	125	U1 variant	Little expression
ENSG00000253089.1	RNU1-104P	chr12	127321355	127321529	+	175	U1 variant	Little expression
ENSG00000200340.1	RNU1-105P	chr6	47823390	47823550	+	161	U1 variant	Little expression
ENSG00000252426.1	RNU1-107P	chrY	25723342	25723495	+	154	U1 variant	Little expression
ENSG00000199426.1	RNU1-108P	chr17	58666537	58666697	-	161	U1 variant	Little expression
ENSG00000206687.1	RNU1-109P	chr18	797989	798135	-	147	U1 variant	Little expression
ENSG00000201271.1	RNU1-112P	chrX	72740706	72740869	-	164	U1 variant	Little expression
ENSG00000202167.1	RNU1-114P	chr1	143652050	143652215	-	166	U1 variant	Little expression
ENSG00000202199.1	RNU1-115P	chrX	133238657	133238816	-	160	U1 variant	Little expression
ENSG00000252850.1	RNU1-117P	chr12	88581639	88581796	+	158	U1 variant	Little expression
ENSG00000212424.1	RNU1-119P	chr15	44884616	44884780	+	165	U1 variant	Little expression
ENSG00000206702.1	RNU1-11P	chr6	13214056	13214219	+	164	U1 variant	Little expression
ENSG00000239194.1	RNU1-123P	chr16	67390691	67390850	-	160	U1 variant	Little expression
ENSG00000200731.1	RNU1-124P	chr8	43073474	43073618	+	145	U1 variant	Little expression
ENSG00000252561.1	RNU1-125P	chr16	3069523	3069651	+	129	U1 variant	Little expression
ENSG00000252513.1	RNU1-128P	chrY	17789003	17789162	-	160	U1 variant	Little expression
ENSG00000206791.1	RNU1-129P	chr1	148014417	148014583	-	167	U1 variant	Little expression
ENSG00000200800.1	RNU1-130P	chr1	96225901	96226060	+	160	U1 variant	Little expression
ENSG00000238833.1	RNU1-131P	chr20	17209060	17209220	+	161	U1 variant	Little expression
ENSG00000201170.1	RNU1-132P	chr1	245133927	245134090	-	164	U1 variant	Little expression
ENSG00000201737.1	RNU1-133P	chr2	200775584	200775750	+	167	U1 variant	Little expression
ENSG00000199805.1	RNU1-134P	chr20	63908955	63909119	+	165	U1 variant	Little expression
ENSG00000206908.1	RNU1-136P	chr6	53219261	53219424	+	164	U1 variant	Little expression
ENSG00000206820.1	RNU1-138P	chr4	113420323	113420486	+	164	U1 variant	Little expression
ENSG00000212609.1	RNU1-139P	chr21	19345148	19345312	+	165	U1 variant	Little expression
ENSG00000201910.1	RNU1-140P	chr5	104098874	104099038	+	165	U1 variant	Little expression
ENSG00000201493.1	RNU1-141P	chr1	218129795	218129952	+	158	U1 variant	Little expression
ENSG00000252491.1	RNU1-142P	chrX	26790142	26790286	+	145	U1 variant	Little expression
ENSG00000252105.1	RNU1-143P	chr1	143791542	143791687	-	146	U1 variant	Little expression
ENSG00000200885.1	RNU1-146P	chr12	19724435	19724599	+	165	U1 variant	Little expression
ENSG00000207201.1	RNU1-148P	chr8	24076997	24077158	-	162	U1 variant	Little expression
ENSG00000212172.1	RNU1-149P	chr12	22195469	22195629	-	161	U1 variant	Little expression
ENSG00000199629.1	RNU1-14P	chr7	53366058	53366209	+	152	U1 variant	Little expression
ENSG00000199361.1	RNU1-150P	chr5	40269558	40269719	+	162	U1 variant	Little expression
ENSG00000201142.1	RNU1-151P	chr1	147079746	147079870	+	125	U1 variant	Little expression
ENSG00000277678.1	RNU1-153P	chr1	145169519	145169664	+	146	U1 variant	Little expression
ENSG00000270384.1	RNU1-154P	chr1	145431527	145431693	-	167	U1 variant	Little expression
ENSG00000252135.1	RNU1-155P	chr1	148385829	148385963	-	135	U1 variant	Little expression
ENSG00000195024.2	RNU1-15P	chr7	21381363	21381506	+	144	U1 variant	Little expression
ENSG00000202347.1	RNU1-16P	chr13	113478915	113479078	-	164	U1 variant	Little expression
ENSG00000199892.2	RNU1-17P	chr5	180729586	180729737	+	152	U1 variant	Little expression
ENSG00000199932.1	RNU1-18P	chr6	122211648	122211811	+	164	U1 variant	Little expression
ENSG00000200176.1	RNU1-19P	chr10	86889569	86889733	+	165	U1 variant	Little expression
ENSG00000200184.1	RNU1-20P	chr3	192729555	192729716	-	162	U1 variant	Little expression
ENSG00000200197.1	RNU1-21P	chr11	123763927	123764089	+	163	U1 variant	Little expression
ENSG00000200204.1	RNU1-22P	chr16	3086143	3086300	+	158	U1 variant	Little expression
ENSG00000200231.1	RNU1-23P	chr20	24237255	24237398	+	144	U1 variant	Little expression
ENSG00000201155.1	RNU1-24P	chr13	101778884	101779048	-	165	U1 variant	Little expression
ENSG00000271739.1	RNU1-29P	chr7	120005976	120006101	-	126	U1 variant	Little expression
ENSG00000272020.1	RNU1-30P	chr3	126160283	126160445	-	163	U1 variant	Little expression
ENSG00000200745.1	RNU1-31P	chr2	236210373	236210548	-	176	U1 variant	Little expression
ENSG00000200807.1	RNU1-32P	chr2	60384605	60384763	+	159	U1 variant	Little expression
ENSG00000201119.1	RNU1-33P	chr6	145463238	145463399	-	162	U1 variant	Little expression
ENSG00000201291.1	RNU1-34P	chr6	75473738	75473894	-	157	U1 variant	Little expression
ENSG00000199652.2	RNU1-35P	chr8	135742343	135742495	-	153	U1 variant	Little expression
ENSG00000202000.1	RNU1-36P	chr4	88000237	88000401	+	165	U1 variant	Little expression
ENSG00000199687.1	RNU1-38P	chr2	85728194	85728337	-	144	U1 variant	Little expression
ENSG00000206624.1	RNU1-39P	chr5	178884715	178884879	+	165	U1 variant	Little expression
ENSG00000252625.1	RNU1-40P	chrY	25928979	25929142	+	164	U1 variant	Little expression
ENSG00000251970.1	RNU1-41P	chrY	18833729	18833890	-	162	U1 variant	Little expression
ENSG00000200903.1	RNU1-42P	chr17	48949361	48949520	-	160	U1 variant	Little expression
ENSG00000201922.1	RNU1-43P	chr3	103159960	103160124	+	165	U1 variant	Little expression
ENSG00000207182.1	RNU1-44P	chr4	146580048	146580210	+	163	U1 variant	Little expression
ENSG00000253000.1	RNU1-45P	chr4	178116721	178116861	-	141	U1 variant	Little expression
ENSG00000207154.1	RNU1-46P	chr18	51283733	51283896	-	164	U1 variant	Little expression
ENSG00000199836.1	RNU1-47P	chr14	99945315	99945477	+	163	U1 variant	Little expression
ENSG00000252209.1	RNU1-48P	chrY	18486511	18486672	+	162	U1 variant	Little expression
ENSG00000200338.1	RNU1-49P	chr4	41771945	41772103	-	159	U1 variant	Little expression
ENSG00000202215.1	RNU1-51P	chr4	189709539	189709714	-	176	U1 variant	Little expression
ENSG00000206917.1	RNU1-52P	chr17	58677574	58677737	-	164	U1 variant	Little expression
ENSG00000252990.1	RNU1-54P	chr6	39620345	39620464	-	120	U1 variant	Little expression
ENSG00000202380.1	RNU1-55P	chr20	5890055	5890212	+	158	U1 variant	Little expression
ENSG00000212605.1	RNU1-56P	chrX	71020275	71020438	-	164	U1 variant	Little expression
ENSG00000207220.1	RNU1-57P	chrX	113949917	113950082	+	166	U1 variant	Little expression
ENSG00000199283.1	RNU1-58P	chr7	140241870	140242032	+	163	U1 variant	Little expression
ENSG00000277234.1	RNU1-5P	chr1	16873708	16873851	+	144	U1 variant	Little expression
ENSG00000251916.1	RNU1-61P	chr6	32549940	32550090	-	151	U1 variant	Little expression
ENSG00000199469.1	RNU1-62P	chr3	72576691	72576854	+	164	U1 variant	Little expression
ENSG00000206629.1	RNU1-63P	chr4	67429591	67429754	-	164	U1 variant	Little expression
ENSG00000202313.1	RNU1-64P	chr6	11503509	11503671	-	163	U1 variant	Little expression
ENSG00000200789.1	RNU1-65P	chr10	84003332	84003479	+	148	U1 variant	Little expression
ENSG00000207175.1	RNU1-67P	chrX	119423742	119423905	+	164	U1 variant	Little expression
ENSG00000275229.1	RNU1-68P	chr1	149700151	149700296	-	146	U1 variant	Little expression
ENSG00000277344.1	RNU1-6P	chr1	16534081	16534224	-	144	U1 variant	Little expression
ENSG00000199488.1	RNU1-70P	chr3	170994870	170995033	-	164	U1 variant	Little expression
ENSG00000199846.1	RNU1-72P	chr7	129484504	129484656	+	153	U1 variant	Little expression
ENSG00000206698.1	RNU1-73P	chr5	97175950	97176113	-	164	U1 variant	Little expression
ENSG00000206835.1	RNU1-74P	chr1	232832017	232832187	-	171	U1 variant	Little expression
ENSG00000194297.2	RNU1-75P	chr1	119331397	119331525	-	129	U1 variant	Little expression
ENSG00000199773.1	RNU1-76P	chr5	7980146	7980304	+	159	U1 variant	Little expression
ENSG00000212170.1	RNU1-77P	chr15	82174224	82174385	-	162	U1 variant	Little expression
ENSG00000212550.1	RNU1-78P	chr15	45002864	45003028	-	165	U1 variant	Little expression
ENSG00000200975.1	RNU1-7P	chr1	8206434	8206597	-	164	U1 variant	Little expression
ENSG00000238898.1	RNU1-80P	chr17	77920098	77920258	+	161	U1 variant	Little expression
ENSG00000212153.1	RNU1-82P	chr7	141727984	141728148	+	165	U1 variant	Little expression
ENSG00000200296.1	RNU1-83P	chr12	62850738	62850901	-	164	U1 variant	Little expression
ENSG00000202317.1	RNU1-84P	chr11	66393449	66393612	+	164	U1 variant	Little expression
ENSG00000251917.1	RNU1-86P	chrY	23946618	23946771	-	154	U1 variant	Little expression
ENSG00000238554.1	RNU1-88P	chr6	36639545	36639672	-	128	U1 variant	Little expression
ENSG00000207322.1	RNU1-89P	chr4	135995929	135996092	-	164	U1 variant	Little expression
ENSG00000207056.1	RNU1-8P	chr1	7219360	7219524	+	165	U1 variant	Little expression
ENSG00000201616.1	RNU1-91P	chr11	3048359	3048521	-	163	U1 variant	Little expression
ENSG00000201574.1	RNU1-93P	chr2	231133462	231133630	+	169	U1 variant	Little expression
ENSG00000199497.1	RNU1-94P	chr20	31901254	31901426	+	173	U1 variant	Little expression
ENSG00000252166.1	RNU1-95P	chrY	18116848	18117007	+	160	U1 variant	Little expression
ENSG00000201033.1	RNU1-96P	chr3	27513871	27514032	+	162	U1 variant	Little expression
ENSG00000252681.1	RNU1-97P	chrY	23740942	23741105	-	164	U1 variant	Little expression
ENSG00000239023.1	RNU1-98P	chr21	16718998	16719157	+	160	U1 variant	Little expression
ENSG00000207340.1	RNVU1-1	chr1	148362370	148362533	-	164	U1 variant	Little expression
ENSG00000207501.1	RNVU1-14	chr1	145281116	145281279	+	164	U1 variant	Highly expressed and unstable
ENSG00000207205.1	RNVU1-15	chr1	144412576	144412740	+	165	U1 variant	Highly expressed and unstable
ENSG00000207349.1	RNVU1-17	chr1	143699456	143699619	-	164	U1 variant	Little expression
ENSG00000275538.1	RNVU1-19	chr1	120850819	120850985	-	167	U1 variant	Little expression
ENSG00000238825.1	RNVU1-2	chr1	148388490	148388651	-	162	U1 variant	Highly expressed and unstable
ENSG00000202408.2	RNVU1-21	chr1	148334612	148334767	-	156	U1 variant	Highly expressed and unstable
ENSG00000199879.1	RNVU1-22	chr1	148263476	148263632	+	157	U1 variant	Highly expressed and unstable
ENSG00000252826.1	RNVU1-23	chr1	143720510	143720644	-	135	U1 variant	Highly expressed and unstable
ENSG00000201699.1	RNVU1-24	chr1	149162783	149162944	-	162	U1 variant	Highly expressed and unstable
ENSG00000274428.1	RNVU1-25	chr1	146409903	146410062	+	160	U1 variant	Highly expressed and unstable
ENSG00000275291.1	RNVU1-26	chr1	144523860	144524021	-	162	U1 variant	Highly expressed and unstable
ENSG00000274210.1	RNVU1-27	chr1	148522601	148522765	+	165	U1 variant	Highly expressed and unstable
ENSG00000278099.1	RNVU1-2A	chr1	144551779	144551943	-	165	U1 variant	Highly expressed and unstable
ENSG00000201183.1	RNVU1-3	chr1	148402715	148402875	+	161	U1 variant	Highly expressed and unstable
ENSG00000206828.1	RNVU1-30	chr1	149636766	149636929	+	164	U1 variant	Highly expressed and unstable
ENSG00000207110.1	RNVU1-32	chr8	127999131	127999294	+	164	U1 variant	Highly expressed and unstable
ENSG00000200597.1	RNVU1-33	chr6	37915573	37915742	+	170	U1 variant	Highly expressed and unstable
ENSG00000200997.1	RNVU1-34	chr17	58679527	58679690	-	164	U1 variant	Highly expressed and unstable
ENSG00000277610.1	RNVU1-4	chr1	120942600	120942763	+	164	U1 variant	Highly expressed and unstable
ENSG00000201558.1	RNVU1-6	chr1	146052081	146052244	-	164	U1 variant	Highly expressed and unstable
ENSG00000286172.1	RNVU1-8	chr1	147084616	147084756	-	141	U1 variant	Highly expressed and unstable
ENSG00000274978.1	RNU11	chr1	28648600	28648733	+	134	U11 Canonical
ENSG00000252707.1	RNU11-2P	chr17	12036496	12036637	-	142	U11 variant	Little expression
ENSG00000212413.1	RNU11-3P	chr10	103312436	103312568	-	133	U11 variant	Little expression
ENSG00000212451.1	RNU11-4P	chr8	126671522	126671654	+	133	U11 variant	Little expression
ENSG00000212518.1	RNU11-5P	chr14	29476784	29476912	+	129	U11 variant	Little expression
ENSG00000212429.1	RNU11-6P	chr8	80749561	80749693	-	133	U11 variant	Little expression
ENSG00000276027.1	RNU12	chr22	42615244	42615393	+	150	U12 Canonical
ENSG00000201659.1	RNU12-2P	chrX	47132671	47132826	+	156	U12 variant	Little expression
ENSG00000274585.1	RNU2-1	chr17	43233787	43233977	-	191	U2 Canonical
ENSG00000275616.1	AC024051.7	chr17	43239921	43240111	-	191	U2 Canonical	identical to RNU2-1
ENSG00000273709.1	AC024051.1	chr17	43241180	43241370	-	191	U2 Canonical	identical to RNU2-1
ENSG00000274432.1	AC024051.3	chr17	43245674	43245864	-	191	U2 Canonical	identical to RNU2-1
ENSG00000278048.1	AC024051.9	chr17	43251829	43252019	-	191	U2 Canonical	identical to RNU2-1
ENSG00000276596.1	AC024051.7	chr17	43266633	43266823	-	191	U2 Canonical	identical to RNU2-1
ENSG00000277903.1	AC024051.8	chr17	43271369	43271559	-	191	U2 Canonical	identical to RNU2-1
ENSG00000278774.1	AC024051.11	chr17	43273101	43273292	-	192	U2 Canonical	identical to RNU2-1
ENSG00000274862.1	AC024051.5	chr17	43277978	43278168	-	191	U2 Canonical	identical to RNU2-1
ENSG00000274062.1	AC024051.2	chr17	43284139	43284329	-	191	U2 Canonical	identical to RNU2-1
ENSG00000274452.1	AC024051.12	chr17	43290291	43290481	-	191	U2 Canonical	identical to RNU2-1
ENSG00000275219.1	AC024051.6	chr17	43296425	43296615	-	191	U2 Canonical	identical to RNU2-1
ENSG00000278591.1	AC024051.10	chr17	43300041	43300231	-	191	U2 Canonical	identical to RNU2-1
ENSG00000252184.1	RNU2-10P	chr3	62118300	62118510	-	211	U2 variant	Little expression
ENSG00000239122.1	RNU2-11P	chr3	195928589	195928775	-	187	U2 variant	Little expression
ENSG00000253025.1	RNU2-12P	chr1	176243862	176244029	-	168	U2 variant	Little expression
ENSG00000251718.1	RNU2-13P	chr2	11561194	11561306	+	113	U2 variant	Little expression
ENSG00000222985.1	RNU2-14P	chr14	65124352	65124542	-	191	U2 variant	Little expression
ENSG00000222624.1	RNU2-15P	chr1	65415816	65416006	+	191	U2 variant	Little expression
ENSG00000222644.1	RNU2-16P	chr4	75829454	75829589	-	136	U2 variant	Little expression
ENSG00000222222.1	RNU2-17P	chr1	150236967	150237156	+	190	U2 variant	Little expression
ENSG00000223156.1	RNU2-18P	chr10	16476003	16476164	+	162	U2 variant	Little expression
ENSG00000253097.1	RNU2-19P	chr1	205566716	205566799	+	84	U2 variant	Little expression
ENSG00000222357.1	RNU2-20P	chr3	168475198	168475388	+	191	U2 variant	Little expression
ENSG00000222300.1	RNU2-21P	chr2	158935798	158935985	-	188	U2 variant	Little expression
ENSG00000223198.1	RNU2-22P	chr2	231501990	231502201	-	212	U2 variant	Little expression
ENSG00000222477.1	RNU2-23P	chr11	65147584	65147778	+	195	U2 variant	Little expression
ENSG00000252639.1	RNU2-24P	chr10	27193358	27193500	-	143	U2 variant	Little expression
ENSG00000222973.1	RNU2-25P	chr9	2162763	2162953	-	191	U2 variant	Little expression
ENSG00000222440.1	RNU2-26P	chrX	91798093	91798283	+	191	U2 variant	Little expression
ENSG00000251994.1	RNU2-27P	chr18	9518119	9518260	-	142	U2 variant	Little expression
ENSG00000222389.1	RNU2-28P	chr3	81509476	81509664	+	189	U2 variant	Little expression
ENSG00000222355.1	RNU2-29P	chr7	53776136	53776324	+	189	U2 variant	Little expression
ENSG00000222328.1	RNU2-2P	chr11	62841619	62841809	-	191	U2 Canonical	5 nts different than RNU2-1, Highly expressed and stable
ENSG00000252018.1	RNU2-30P	chr1	52754322	52754462	+	141	U2 variant	Little expression
ENSG00000252763.1	RNU2-31P	chr3	159808416	159808570	-	155	U2 variant	Little expression
ENSG00000223125.1	RNU2-32P	chr17	41467956	41468146	+	191	U2 variant	Little expression
ENSG00000222276.1	RNU2-33P	chr14	96384624	96384815	+	192	U2 variant	Little expression
ENSG00000252343.1	RNU2-34P	chr4	182548659	182548779	+	121	U2 variant	Little expression
ENSG00000252255.1	RNU2-35P	chr11	125649746	125649887	+	142	U2 variant	Little expression
ENSG00000222293.1	RNU2-36P	chr9	86422938	86423128	-	191	U2 variant	Little expression
ENSG00000222627.1	RNU2-37P	chr3	128075073	128075249	-	177	U2 variant	Little expression
ENSG00000222788.1	RNU2-38P	chr1	148939739	148939817	-	79	U2 variant	Little expression
ENSG00000222536.1	RNU2-39P	chr2	72721806	72722003	+	198	U2 variant	Little expression
ENSG00000222076.1	RNU2-3P	chr15	95745804	95745994	+	191	U2 variant	Little expression
ENSG00000222765.1	RNU2-40P	chr4	65807240	65807435	-	196	U2 variant	Little expression
ENSG00000222923.1	RNU2-41P	chr2	114420125	114420302	+	178	U2 variant	Little expression
ENSG00000222629.1	RNU2-42P	chr10	125890566	125890678	-	113	U2 variant	Little expression
ENSG00000222238.1	RNU2-43P	chr10	101307529	101307718	+	190	U2 variant	Little expression
ENSG00000252604.1	RNU2-44P	chr4	154790291	154790484	+	194	U2 variant	Little expression
ENSG00000251877.1	RNU2-45P	chr6	28410270	28410456	+	187	U2 variant	Little expression
ENSG00000252847.1	RNU2-46P	chr9	95859904	95860016	+	113	U2 variant	Little expression
ENSG00000222581.1	RNU2-47P	chr9	12300266	12300451	-	186	U2 variant	Little expression
ENSG00000222626.1	RNU2-48P	chr5	157976766	157976956	-	191	U2 variant	Little expression
ENSG00000222598.1	RNU2-49P	chr5	115774319	115774502	-	184	U2 variant	Little expression
ENSG00000277084.1	RNU2-4P	chr17	43387226	43387417	-	192	U2 variant	Little expression
ENSG00000222426.1	RNU2-50P	chr9	34282528	34282670	-	143	U2 variant	Little expression
ENSG00000222640.1	RNU2-51P	chr14	70360892	70361088	+	197	U2 variant	Little expression
ENSG00000222612.1	RNU2-52P	chr20	41024205	41024394	+	190	U2 variant	Little expression
ENSG00000252066.1	RNU2-53P	chr15	53651977	53652123	+	147	U2 variant	Little expression
ENSG00000222231.1	RNU2-54P	chr8	76265543	76265732	-	190	U2 variant	Little expression
ENSG00000223078.1	RNU2-55P	chr21	23281736	23281909	-	174	U2 variant	Little expression
ENSG00000252635.1	RNU2-56P	chr20	18265690	18265879	-	190	U2 variant	Little expression
ENSG00000252468.1	RNU2-57P	chrY	5019076	5019266	+	191	U2 variant	Little expression
ENSG00000252212.1	RNU2-58P	chr17	59129276	59129458	-	183	U2 variant	Little expression
ENSG00000222414.1	RNU2-59P	chr10	101364845	101365035	-	191	U2 variant	Little expression
ENSG00000222465.1	RNU2-5P	chr9	70188571	70188750	-	180	U2 variant	Little expression
ENSG00000253099.1	RNU2-60P	chr11	111383092	111383219	+	128	U2 variant	Little expression
ENSG00000223001.1	RNU2-61P	chr6	89063500	89063690	-	191	U2 variant	Little expression
ENSG00000222800.1	RNU2-62P	chr6	27109790	27109980	-	191	U2 variant	Little expression
ENSG00000222724.1	RNU2-63P	chr2	88016354	88016547	-	194	U2 variant	Highly expressed and unstable
ENSG00000223247.1	RNU2-64P	chr3	73110992	73111182	+	191	U2 variant	Little expression
ENSG00000222094.1	RNU2-65P	chr15	72045183	72045367	+	185	U2 variant	Little expression
ENSG00000222582.1	RNU2-66P	chr4	154787118	154787278	+	161	U2 variant	Little expression
ENSG00000222810.1	RNU2-68P	chrX	72376979	72377169	-	191	U2 variant	Little expression
ENSG00000251870.1	RNU2-69P	chr18	58926197	58926296	-	100	U2 variant	Little expression
ENSG00000223336.1	RNU2-6P	chr13	46374401	46374590	-	190	U2 variant	Little expression
ENSG00000222650.1	RNU2-70P	chr1	236267780	236267958	+	179	U2 variant	Little expression
ENSG00000223327.1	RNU2-71P	chr8	80585585	80585773	-	189	U2 variant	Little expression
ENSG00000223107.1	RNU2-72P	chr10	60912765	60912927	-	163	U2 variant	Little expression
ENSG00000222726.1	RNU2-7P	chr13	20612161	20612338	+	178	U2 variant	Little expression
ENSG00000222659.1	RNU2-8P	chr6	121580332	121580521	-	190	U2 variant	Little expression
ENSG00000222126.1	RNU2-9P	chr2	148825691	148825835	-	145	U2 variant	Little expression
ENSG00000200795.1	RNU4-1	chr12	120293097	120293237	-	141	U4 Canonical
ENSG00000201253.1	RNU4-10P	chr13	73191528	73191667	+	140	U4 variant	Little expression
ENSG00000202157.1	RNU4-11P	chr5	83803554	83803685	+	132	U4 variant	Little expression
ENSG00000202103.1	RNU4-12P	chr6	85993021	85993159	-	139	U4 variant	Little expression
ENSG00000200889.1	RNU4-13P	chr17	59537359	59537499	-	141	U4 variant	Little expression
ENSG00000222790.1	RNU4-14P	chr5	140397323	140397444	-	122	U4 variant	Little expression
ENSG00000199483.1	RNU4-15P	chr9	83596444	83596584	-	141	U4 variant	Little expression
ENSG00000201607.1	RNU4-16P	chr7	95098227	95098367	+	141	U4 variant	Little expression
ENSG00000202468.1	RNU4-17P	chr18	60163567	60163707	+	141	U4 variant	Little expression
ENSG00000252560.1	RNU4-18P	chr6	131642818	131642966	-	149	U4 variant	Little expression
ENSG00000202538.1	RNU4-2	chr12	120291763	120291903	-	141	U4 Canonical
ENSG00000202471.1	RNU4-20P	chr12	59586793	59586943	-	151	U4 variant	Little expression
ENSG00000199672.1	RNU4-21P	chr1	229535064	229535189	-	126	U4 variant	Little expression
ENSG00000222990.1	RNU4-22P	chr14	88513498	88513663	+	166	U4 variant	Little expression
ENSG00000199709.1	RNU4-23P	chr11	122927034	122927173	+	140	U4 variant	Little expression
ENSG00000201435.1	RNU4-24P	chr12	96303375	96303513	-	139	U4 variant	Little expression
ENSG00000222501.1	RNU4-25P	chr8	128010382	128010611	-	230	U4 variant	Little expression
ENSG00000222202.1	RNU4-26P	chr9	20418321	20418427	+	107	U4 variant	Little expression
ENSG00000222821.1	RNU4-27P	chr1	36402721	36402859	-	139	U4 variant	Little expression
ENSG00000201609.1	RNU4-28P	chr1	19510593	19510733	+	141	U4 variant	Little expression
ENSG00000251752.1	RNU4-29P	chr9	83275941	83276114	+	174	U4 variant	Little expression
ENSG00000222177.1	RNU4-30P	chr16	68329387	68329529	-	143	U4 variant	Little expression
ENSG00000206938.1	RNU4-31P	chr7	156872078	156872218	+	141	U4 variant	Little expression
ENSG00000200274.1	RNU4-32P	chr12	109567975	109568115	-	141	U4 variant	Little expression
ENSG00000201186.1	RNU4-33P	chr4	119367562	119367646	+	85	U4 variant	Little expression
ENSG00000222363.1	RNU4-34P	chr17	29388560	29388683	+	124	U4 variant	Little expression
ENSG00000199458.1	RNU4-35P	chr6	121453981	121454121	-	141	U4 variant	Little expression
ENSG00000201164.1	RNU4-36P	chr16	68535515	68535658	+	144	U4 variant	Little expression
ENSG00000222146.1	RNU4-37P	chr8	112148742	112148825	-	84	U4 variant	Little expression
ENSG00000201342.1	RNU4-38P	chr3	170057301	170057429	+	129	U4 variant	Little expression
ENSG00000199325.1	RNU4-39P	chr11	66614964	66615090	-	127	U4 variant	Little expression
ENSG00000201221.1	RNU4-40P	chr20	35887659	35887801	+	143	U4 variant	Little expression
ENSG00000201296.1	RNU4-41P	chr12	98417896	98418038	-	143	U4 variant	Little expression
ENSG00000201608.1	RNU4-42P	chr1	160392768	160392909	-	142	U4 variant	Little expression
ENSG00000222560.1	RNU4-43P	chr5	26012889	26013025	+	137	U4 variant	Little expression
ENSG00000199920.1	RNU4-44P	chrX	134760208	134760348	-	141	U4 variant	Little expression
ENSG00000202339.1	RNU4-45P	chr21	22205192	22205332	+	141	U4 variant	Little expression
ENSG00000222750.1	RNU4-46P	chr16	19498610	19498747	+	138	U4 variant	Little expression
ENSG00000222808.1	RNU4-47P	chr17	77152561	77152674	-	114	U4 variant	Little expression
ENSG00000202429.1	RNU4-48P	chr2	127472234	127472415	+	182	U4 variant	Little expression
ENSG00000251889.1	RNU4-49P	chr2	48340687	48340826	-	140	U4 variant	Little expression
ENSG00000201458.1	RNU4-4P	chr3	172796429	172796558	-	130	U4 variant	Little expression
ENSG00000201231.1	RNU4-50P	chr8	58814412	58814552	-	141	U4 variant	Little expression
ENSG00000201076.1	RNU4-51P	chr2	60911303	60911442	+	140	U4 variant	Little expression
ENSG00000206936.1	RNU4-52P	chrX	49082028	49082165	+	138	U4 variant	Little expression
ENSG00000222760.1	RNU4-53P	chr9	36267783	36267922	+	140	U4 variant	Little expression
ENSG00000252237.1	RNU4-54P	chr12	28319335	28319463	-	129	U4 variant	Little expression
ENSG00000222663.1	RNU4-55P	chr11	105824634	105824770	+	137	U4 variant	Little expression
ENSG00000201570.1	RNU4-56P	chr3	39970125	39970266	+	142	U4 variant	Little expression
ENSG00000251789.2	RNU4-57P	chr1	223373822	223373956	+	135	U4 variant	Little expression
ENSG00000200062.1	RNU4-58P	chr16	59540126	59540266	+	141	U4 variant	Little expression
ENSG00000201317.1	RNU4-59P	chr1	92700819	92700934	-	116	U4 variant	Little expression
ENSG00000272160.1	RNU4-5P	chr10	109869858	109869992	+	135	U4 variant	Little expression
ENSG00000253048.1	RNU4-60P	chr19	42472875	42473009	+	135	U4 variant	Little expression
ENSG00000223175.1	RNU4-61P	chr1	48447936	48448042	+	107	U4 variant	Little expression
ENSG00000222057.1	RNU4-62P	chr3	121655475	121655604	-	130	U4 variant	Little expression
ENSG00000223245.1	RNU4-63P	chr2	41871271	41871388	+	118	U4 variant	Little expression
ENSG00000222727.1	RNU4-64P	chr4	186026456	186026586	-	131	U4 variant	Little expression
ENSG00000222405.1	RNU4-65P	chr12	70443784	70443923	-	140	U4 variant	Little expression
ENSG00000202069.1	RNU4-66P	chr6	71652474	71652611	-	138	U4 variant	Little expression
ENSG00000201439.1	RNU4-67P	chr12	25404288	25404428	-	141	U4 variant	Little expression
ENSG00000201184.1	RNU4-68P	chr14	103567405	103567545	+	141	U4 variant	Little expression
ENSG00000222609.1	RNU4-69P	chr5	120710698	120710840	-	143	U4 variant	Little expression
ENSG00000222736.1	RNU4-6P	chrX	16875146	16875267	-	122	U4 variant	Little expression
ENSG00000207309.1	RNU4-70P	chr6	96649453	96649591	-	139	U4 variant	Little expression
ENSG00000252067.1	RNU4-71P	chr8	23600026	23600138	-	113	U4 variant	Little expression
ENSG00000222686.1	RNU4-72P	chr6	85751581	85751753	+	173	U4 variant	Little expression
ENSG00000200034.1	RNU4-73P	chr2	9740643	9740783	-	141	U4 variant	Little expression
ENSG00000223212.1	RNU4-74P	chr7	141052249	141052409	+	161	U4 variant	Little expression
ENSG00000201491.1	RNU4-75P	chr1	99784740	99784885	-	146	U4 variant	Little expression
ENSG00000201379.1	RNU4-76P	chr6	121542486	121542626	-	141	U4 variant	Little expression
ENSG00000252501.1	RNU4-77P	chr1	233448626	233448781	-	156	U4 variant	Little expression
ENSG00000222872.1	RNU4-78P	chr3	42221840	42221965	+	126	U4 variant	Little expression
ENSG00000199634.1	RNU4-79P	chr4	158395394	158395534	+	141	U4 variant	Little expression
ENSG00000201628.1	RNU4-7P	chr6	150326623	150326763	-	141	U4 variant	Little expression
ENSG00000200070.1	RNU4-80P	chr15	59212648	59212788	-	141	U4 variant	Little expression
ENSG00000200431.1	RNU4-81P	chrX	70450879	70451022	+	144	U4 variant	Little expression
ENSG00000199313.1	RNU4-82P	chr9	124887410	124887549	-	140	U4 variant	Little expression
ENSG00000222795.1	RNU4-83P	chr8	100831728	100831860	-	133	U4 variant	Little expression
ENSG00000201070.1	RNU4-84P	chr2	98782410	98782548	+	139	U4 variant	Little expression
ENSG00000201545.1	RNU4-85P	chr3	19996803	19996925	+	123	U4 variant	Little expression
ENSG00000222067.1	RNU4-86P	chr11	126214260	126214478	-	219	U4 variant	Little expression
ENSG00000200974.1	RNU4-87P	chr4	165252580	165252661	+	82	U4 variant	Little expression
ENSG00000223152.1	RNU4-88P	chr1	66094461	66094546	-	86	U4 variant	Little expression
ENSG00000272359.1	RNU4-89P	chr3	196747192	196747324	-	133	U4 variant	Little expression
ENSG00000201806.1	RNU4-8P	chr2	97664591	97664731	-	141	U4 variant	Little expression
ENSG00000199643.1	RNU4-90P	chr5	91270727	91270867	+	141	U4 variant	Little expression
ENSG00000201648.1	RNU4-91P	chr3	175609479	175609613	+	135	U4 variant	Little expression
ENSG00000200653.1	RNU4-92P	chr14	88820297	88820432	+	136	U4 variant	Little expression
ENSG00000201821.1	RNU4-9P	chr13	21038529	21038667	-	139	U4 variant	Little expression
ENSG00000264229.1	RNU4ATAC	chr2	121530881	121531007	+	127	U4atac Canonical
ENSG00000252776.1	RNU4ATAC10P	chr11	122449210	122449331	+	122	U4atac variant	Little expression
ENSG00000251748.1	RNU4ATAC11P	chr9	33868540	33868665	+	126	U4atac variant	Little expression
ENSG00000252269.1	RNU4ATAC12P	chr12	132995190	132995302	-	113	U4atac variant	Little expression
ENSG00000251741.1	RNU4ATAC13P	chr5	113493835	113493960	+	126	U4atac variant	Little expression
ENSG00000252013.1	RNU4ATAC14P	chr14	75202081	75202169	-	89	U4atac variant	Little expression
ENSG00000252224.1	RNU4ATAC15P	chr9	33174170	33174295	+	126	U4atac variant	Little expression
ENSG00000221439.1	RNU4ATAC16P	chr12	781133	781258	+	126	U4atac variant	Little expression
ENSG00000253081.1	RNU4ATAC17P	chr3	8364529	8364648	-	120	U4atac variant	Little expression
ENSG00000251988.1	RNU4ATAC18P	chr6	159720415	159720540	-	126	U4atac variant	Little expression
ENSG00000221601.1	RNU4ATAC2P	chr5	159318042	159318167	+	126	U4atac variant	Little expression
ENSG00000252508.1	RNU4ATAC3P	chr13	92059844	92059969	+	126	U4atac variant	Little expression
ENSG00000252116.1	RNU4ATAC4P	chr1	67267601	67267726	-	126	U4atac variant	Little expression
ENSG00000253035.1	RNU4ATAC5P	chr11	122451474	122451599	+	126	U4atac variant	Little expression
ENSG00000252401.1	RNU4ATAC6P	chr10	28652630	28652755	+	126	U4atac variant	Little expression
ENSG00000252089.1	RNU4ATAC7P	chr20	54859688	54859812	-	125	U4atac variant	Little expression
ENSG00000252005.2	RNU4ATAC8P	chr1	73883714	73883822	+	109	U4atac variant	Little expression
ENSG00000252955.1	RNU4ATAC9P	chr4	72965178	72965303	+	126	U4atac variant	Little expression
ENSG00000199568.1	RNU5A-1	chr15	65296051	65296166	+	116	U5 Canonical
ENSG00000207065.1	RNU5A-2P	chr4	81334303	81334418	+	116	U5 variant	Little expression
ENSG00000254172.1	RNU5A-3P	chr8	30643689	30643802	+	114	U5 variant	Little expression
ENSG00000252397.1	RNU5A-4P	chr13	33829539	33829649	-	111	U5 variant	Little expression
ENSG00000222986.1	RNU5A-5P	chr1	231670635	231670750	+	116	U5 variant	Little expression
ENSG00000206863.1	RNU5A-6P	chr18	24124170	24124285	-	116	U5 variant	Little expression
ENSG00000251788.1	RNU5A-7P	chr12	64228560	64228675	-	116	U5 variant	Little expression
ENSG00000200972.1	RNU5A-8P	chr1	210374154	210374267	-	114	U5 variant	Highly expressed and stable
ENSG00000200156.1	RNU5B-1	chr15	65304677	65304792	+	116	U5 Canonical
ENSG00000199906.1	RNU5B-2P	chr3	40498891	40499003	-	113	U5 variant	Little expression
ENSG00000252410.1	RNU5B-3P	chr3	45034474	45034588	-	115	U5 variant	Little expression
ENSG00000200378.1	RNU5B-4P	chr5	139447907	139448017	+	111	U5 variant	Little expression
ENSG00000252574.2	RNU5B-6P	chr10	109184934	109185001	-	68	U5 variant	Little expression
ENSG00000200169.1	RNU5D-1	chr1	44731055	44731170	-	116	U5 Canonical
ENSG00000252521.1	RNU5D-2P	chr9	132421641	132421690	+	50	U5 variant	Little expression
ENSG00000199347.1	RNU5E-1	chr1	11908152	11908271	+	120	U5 Canonical
ENSG00000200376.1	RNU5E-10P	chr11	47576471	47576588	-	118	U5 variant	Little expression
ENSG00000251722.1	RNU5E-3P	chr4	48574453	48574520	-	68	U5 variant	Little expression
ENSG00000201801.1	RNU5E-4P	chr1	11909808	11909927	-	120	U5 variant	Highly expressed and stable
ENSG00000202249.1	RNU5E-5P	chr12	101466705	101466820	+	116	U5 variant	Little expression
ENSG00000202444.1	RNU5E-6P	chr1	44819883	44819997	-	115	U5 variant	Highly expressed and stable
ENSG00000202160.1	RNU5E-7P	chr2	15864935	15865051	+	117	U5 variant	Little expression
ENSG00000200372.1	RNU5E-8P	chr3	116965112	116965227	-	116	U5 variant	Little expression
ENSG00000223096.1	RNU5E-9P	chr2	178142548	178142651	+	104	U5 variant	Little expression
ENSG00000199377.1	RNU5F-1	chr1	44721786	44721902	-	117	U5 Canonical
ENSG00000251875.1	RNU5F-2P	chr1	179576268	179576349	+	82	U5 variant	Little expression
ENSG00000200637.1	RNU5F-3P	chr18	6017723	6017839	-	117	U5 variant	Little expression
ENSG00000252390.1	RNU5F-4P	chr12	31594093	31594206	-	114	U5 variant	Little expression
ENSG00000199849.1	RNU5F-6P	chr1	164351273	164351388	+	116	U5 variant	Little expression
ENSG00000200566.1	RNU5F-7P	chrX	15916189	15916303	-	115	U5 variant	Little expression
ENSG00000251750.1	RNU5F-8P	chr1	240653367	240653477	+	111	U5 variant	Little expression
